# *In utero* pulse injection of isotopic amino acids quantifies protein turnover rates during murine fetal development

**DOI:** 10.1101/2023.05.18.541242

**Authors:** Josue Baeza, Barbara E. Coons, Zongtao Lin, John Riley, Mariel Mendoza, William H. Peranteau, Benjamin A Garcia

## Abstract

Protein translational control is highly regulated step in the gene expression program during mammalian development that is critical for ensuring that the fetus develops correctly and that all of the necessary organs and tissues are formed and functional. Defects in protein expression during fetal development can lead to severe developmental abnormalities or premature death. Currently, quantitative techniques to monitor protein synthesis rates in a developing fetus (*in utero*) are limited. Here, we developed a novel *in utero* stable isotope labeling approach to quantify tissue-specific protein dynamics of the nascent proteome during mouse fetal development. Fetuses of pregnant C57BL/6J mice were injected with isotopically labeled lysine (Lys8) and arginine (Arg10) via the vitelline vein at various gestational days. After treatment, fetal organs/tissues including brain, liver, lung, and heart were harvested for sample preparation and proteomic analysis. We show that the mean incorporation rate for injected amino acids into all organs was 17.50 ± 0.6%. By analyzing the nascent proteome, unique signatures of each tissue were identified by hierarchical clustering. In addition, the quantified proteome-wide turnover rates (k_obs_) were calculated between 3.81E-5 and 0.424 hour^-1^. We observed similar protein turnover profiles for analyzed organs (*e.g.*, liver versus brain), however, their distributions of turnover rates vary significantly. The translational kinetic profiles of developing organs displayed differentially expressed protein pathways and synthesis rates which correlated with known physiological changes during mouse development.
