## supplementary data 4 for "*In utero* pulse injection of isotopic amino acids quantifies protein turnover rates during murine fetal development"

tissue	master_protein_accessions	master_protein_descriptions	dev_stage	peptide_id	sequence	modifications	turnover_rate_k	std.error	statistic	p.value	model	t_half	gestation
Liver	P01942	Hemoglobin subunit alpha	14	AAWGKIGGHGAEYGAEALER_2043.00426	AAWGKIGGHGAEYGAEALER		0.001494921	0.000311156	4.804416161	0.00023187	pulse_chase	463.6681679	E14
Liver	P01942	Hemoglobin subunit alpha	16	FLASVSTVLTSK_1252.71473	FLASVSTVLTSK		0.007692962	0.000538119	14.29602778	3.82E-10	pulse_chase	90.10146979	E16
Liver	P01942	Hemoglobin subunit alpha	20	FLASVSTVLTSK_1252.71473	FLASVSTVLTSK		0.004469805	0.000382639	11.68153113	6.24E-09	pulse_chase	155.0732547	P0
Liver	P01942	Hemoglobin subunit alpha	14	FLASVSTVLTSK_1252.71473	FLASVSTVLTSK		0.02525535	0.001625608	15.53594459	1.18E-10	pulse_chase	27.44555866	E14
Liver	P01942	Hemoglobin subunit alpha	16	LLSHCLLVTLASHHPADFTPAVHASLDK_3050.58804	LLSHCLLVTLASHHPADFTPAVHASLDK	1xCarbamidomethyl [C5]	0.005346823	0.001061156	5.038676176	0.000146948	pulse_chase	129.6372111	E16
Liver	P01942	Hemoglobin subunit alpha	20	LLSHCLLVTLASHHPADFTPAVHASLDK_3050.58804	LLSHCLLVTLASHHPADFTPAVHASLDK	1xCarbamidomethyl [C5]	0.003556836	0.000473917	7.505182747	1.87E-06	pulse_chase	194.8774878	P0
Liver	P01942	Hemoglobin subunit alpha	14	LLSHCLLVTLASHHPADFTPAVHASLDK_3050.58804	LLSHCLLVTLASHHPADFTPAVHASLDK	1xCarbamidomethyl [C5]	0.023170537	0.004251638	5.449790303	6.71E-05	pulse_chase	29.91502482	E14
Liver	P01942	Hemoglobin subunit alpha	16	LLSHCLLVTLASHHPADFTPAVHASLDKFLASVSTVLTSK_4284.28492	LLSHCLLVTLASHHPADFTPAVHASLDKFLASVSTVLTSK	1xCarbamidomethyl [C5]	0.003819174	0.000383347	9.962701036	5.25E-08	pulse_chase	181.4913893	E16
Liver	P01942	Hemoglobin subunit alpha	20	LLSHCLLVTLASHHPADFTPAVHASLDKFLASVSTVLTSK_4284.28492	LLSHCLLVTLASHHPADFTPAVHASLDKFLASVSTVLTSK	1xCarbamidomethyl [C5]	0.002365026	0.000227036	10.41694455	2.91E-08	pulse_chase	293.0822052	P0
Liver	P01942	Hemoglobin subunit alpha	14	LLSHCLLVTLASHHPADFTPAVHASLDKFLASVSTVLTSK_4284.28492	LLSHCLLVTLASHHPADFTPAVHASLDKFLASVSTVLTSK	1xCarbamidomethyl [C5]	0.017380766	0.001327531	13.09254917	1.30E-09	pulse_chase	39.88012807	E14
Liver	P01942	Hemoglobin subunit alpha	16	MFASFPTTK_1045.50229	MFASFPTTK	1xOxidation [M1]	0.008610226	0.000756233	11.38567528	8.83E-09	pulse_chase	80.50278709	E16
Liver	P01942	Hemoglobin subunit alpha	16	MFASFPTTK_1037.52158	MFASFPTTK	1xLabel:13C(6)15N(2) [K9]	0.007181582	0.000580907	12.36270025	2.87E-09	pulse_chase	96.51734036	E16
Liver	P01942	Hemoglobin subunit alpha	20	MFASFPTTK_1045.50229	MFASFPTTK	1xOxidation [M1]	0.006134999	0.000776564	7.900189263	1.00E-06	pulse_chase	112.9824387	P0
Liver	P01942	Hemoglobin subunit alpha	20	MFASFPTTK_1037.52158	MFASFPTTK	1xLabel:13C(6)15N(2) [K9]	0.003426562	0.000309216	11.0814508	1.27E-08	pulse_chase	202.2864702	P0
Liver	P01942	Hemoglobin subunit alpha	14	MFASFPTTK_1045.50229	MFASFPTTK	1xOxidation [M1]	0.029845396	0.001891686	15.77714177	9.50E-11	pulse_chase	23.22459329	E14
Liver	P01942	Hemoglobin subunit alpha	14	MFASFPTTK_1037.52158	MFASFPTTK	1xLabel:13C(6)15N(2) [K9]	0.028384349	0.001997701	14.20850734	4.16E-10	pulse_chase	24.42004816	E14
Liver	P01942	Hemoglobin subunit alpha	16	SNIKAAWGK_990.57019	SNIKAAWGK	2xLabel:13C(6)15N(2) [K4; K9]	0.002797477	0.000323607	8.644664169	3.27E-07	pulse_chase	247.7758693	E16
Liver	P01942	Hemoglobin subunit alpha	20	SNIKAAWGK_990.57019	SNIKAAWGK	2xLabel:13C(6)15N(2) [K4; K9]	0.00143002	0.000186301	7.675858792	1.43E-06	pulse_chase	484.7115983	P0
Liver	P01942	Hemoglobin subunit alpha	14	SNIKAAWGK_990.57019	SNIKAAWGK	2xLabel:13C(6)15N(2) [K4; K9]	0.019141056	0.001474947	12.97745674	1.47E-09	pulse_chase	36.21258813	E14
Liver	P01942	Hemoglobin subunit alpha	16	TYFPHFDVSHGSAQVK_1827.89041	TYFPHFDVSHGSAQVK	1xLabel:13C(6)15N(2) [K16]	0.006944168	0.000470033	14.77378928	2.41E-10	pulse_chase	99.81717362	E16
Liver	P01942	Hemoglobin subunit alpha	20	TYFPHFDVSHGSAQVK_1827.89041	TYFPHFDVSHGSAQVK	1xLabel:13C(6)15N(2) [K16]	0.003112217	0.000357569	8.703822763	3.00E-07	pulse_chase	222.7181655	P0
Liver	P01942	Hemoglobin subunit alpha	14	TYFPHFDVSHGSAQVK_1827.89041	TYFPHFDVSHGSAQVK	1xLabel:13C(6)15N(2) [K16]	0.026007344	0.001586536	16.39253324	5.51E-11	pulse_chase	26.65197838	E14
Liver	P01942	Hemoglobin subunit alpha	16	TYFPHFDVSHGSAQVKGHGK_2199.07301	TYFPHFDVSHGSAQVKGHGK		0.002407852	0.000334211	7.204592977	3.05E-06	pulse_chase	287.8695439	E16
Liver	P01942	Hemoglobin subunit alpha	20	TYFPHFDVSHGSAQVKGHGK_2199.07301	TYFPHFDVSHGSAQVKGHGK		0.000819003	0.000123124	6.651835303	7.72E-06	pulse_chase	846.330201	P0
Liver	P01942	Hemoglobin subunit alpha	14	TYFPHFDVSHGSAQVKGHGK_2199.07301	TYFPHFDVSHGSAQVKGHGK		0.016137154	0.00116766	13.82007385	6.14E-10	pulse_chase	42.95349526	E14
Liver	P01942	Hemoglobin subunit alpha	13	FLASVSTVLTSK_1252.71473	FLASVSTVLTSK		0.014808004	0.002686345	5.512324037	7.65E-05	pulse_chase	46.80895436	E13
Liver	P01942	Hemoglobin subunit alpha	13	LLSHCLLVTLASHHPADFTPAVHASLDK_3050.58804	LLSHCLLVTLASHHPADFTPAVHASLDK	1xCarbamidomethyl [C5]	0.008480145	0.002484857	3.41272961	0.004205057	pulse_chase	81.73765207	E13
Liver	P01942	Hemoglobin subunit alpha	13	LLSHCLLVTLASHHPADFTPAVHASLDKFLASVSTVLTSK_4284.28492	LLSHCLLVTLASHHPADFTPAVHASLDKFLASVSTVLTSK	1xCarbamidomethyl [C5]	0.00970733	0.001490548	6.512591482	1.37E-05	pulse_chase	71.40451573	E13
Liver	P01942	Hemoglobin subunit alpha	13	MFASFPTTK_1045.50229	MFASFPTTK	1xOxidation [M1]	0.017849829	0.003263485	5.469560719	8.26E-05	pulse_chase	38.83214711	E13
Liver	P01942	Hemoglobin subunit alpha	13	MFASFPTTK_1037.52158	MFASFPTTK	1xLabel:13C(6)15N(2) [K9]	0.015498836	0.002962933	5.230910012	0.000127198	pulse_chase	44.72253136	E13
Liver	P01942	Hemoglobin subunit alpha	14	MFASFPTTKTYFPHFDVSHGSAQVK_2830.36575	MFASFPTTKTYFPHFDVSHGSAQVK		0.012877766	0.001767922	7.284127479	4.01E-06	pulse_chase	53.82510919	E14
Liver	P01942	Hemoglobin subunit alpha	13	TYFPHFDVSHGSAQVK_1827.89041	TYFPHFDVSHGSAQVK	1xLabel:13C(6)15N(2) [K16]	0.014542766	0.002746713	5.294606856	0.000113273	pulse_chase	47.66267881	E13
Liver	P01942	Hemoglobin subunit alpha	16	IGGHGAEYGAEALER_1539.74256	IGGHGAEYGAEALER	1xLabel:13C(6)15N(4) [R15]	0.000749464	0.000235107	3.187752573	0.007133827	pulse_chase	924.8570344	E16
Liver	P01942	Hemoglobin subunit alpha	13	TYFPHFDVSHGSAQVKGHGK_2199.07301	TYFPHFDVSHGSAQVKGHGK		0.010437246	0.001437501	7.260686587	1.62E-05	pulse_chase	66.41092618	E13
Liver	P01942	Hemoglobin subunit alpha	13	AAWGKIGGHGAEYGAEALER_2043.00426	AAWGKIGGHGAEYGAEALER		0.000548841	8.39E-05	6.54433817	6.52E-05	pulse_chase	1262.929839	E13
Liver	P01942	Hemoglobin subunit alpha	14	FLASVSTVLTSKYR_1571.87917	FLASVSTVLTSKYR		0.000815768	0.000167689	4.864778946	0.000656709	pulse_chase	849.6862722	E14
Liver	P01942	Hemoglobin subunit alpha	13	MFASFPTTKTYFPHFDVSHGSAQVK_2830.36575	MFASFPTTKTYFPHFDVSHGSAQVK		0.008313385	0.001467555	5.664785065	0.000208161	pulse_chase	83.37725233	E13
Liver	P01942	Hemoglobin subunit alpha	13	SNIKAAWGK_990.57019	SNIKAAWGK	2xLabel:13C(6)15N(2) [K4; K9]	0.012999198	0.001679132	7.741617764	1.57E-05	pulse_chase	53.32230248	E13
Liver	P01942	Hemoglobin subunit alpha	16	AAWGKIGGHGAEYGAEALER_2043.00426	AAWGKIGGHGAEYGAEALER		0.000119836	2.73E-05	4.392081431	0.001740281	pulse_chase	5784.130256	E16
Liver	P01942	Hemoglobin subunit alpha	16	MFASFPTTKTYFPHFDVSHGSAQVK_2830.36575	MFASFPTTKTYFPHFDVSHGSAQVK		0.001792154	0.000505583	3.544730058	0.006267449	pulse_chase	386.7676473	E16
Liver	Q9CY02	alpha-hemoglobin-stabilizing protein	14	AMTEFQQELSTLGSQFLAK_2129.05833	AMTEFQQELSTLGSQFLAK		0.017727287	0.00196732	9.010879701	1.93E-07	pulse_chase	39.10057766	E14
Liver	Q9CY02	alpha-hemoglobin-stabilizing protein	14	LVHGEQEEQDRAMTEFQQELSTLGSQFLAK_3449.66417	LVHGEQEEQDRAMTEFQQELSTLGSQFLAK		0.012288692	0.001817799	6.760202232	3.11E-05	pulse_chase	56.40528499	E14
Liver	Q9CY02	alpha-hemoglobin-stabilizing protein	13	AMTEFQQELSTLGSQFLAK_2129.05833	AMTEFQQELSTLGSQFLAK		0.015145687	0.00222897	6.794926718	4.77E-05	pulse_chase	45.76531827	E13
Liver	Q9CY02	alpha-hemoglobin-stabilizing protein	13	LVHGEQEEQDRAMTEFQQELSTLGSQFLAK_3449.66417	LVHGEQEEQDRAMTEFQQELSTLGSQFLAK		0.006160012	0.002175495	2.831544583	0.01967275	pulse_chase	112.5236716	E13
Liver	Q9CY02	alpha-hemoglobin-stabilizing protein	16	AMTEFQQELSTLGSQFLAK_2129.05833	AMTEFQQELSTLGSQFLAK		0.007723159	0.000542295	14.24162268	5.76E-07	pulse_chase	89.74918031	E16
Liver	Q9CY02	alpha-hemoglobin-stabilizing protein	16	AMTEFQQELSTLGSQFLAKYR_2448.22277	AMTEFQQELSTLGSQFLAKYR		0.093062618	0.022606203	4.116685132	0.004478158	pulse_chase	7.448180552	E16
Liver	P02088; P02089	Hemoglobin subunit beta-1;Hemoglobin subunit beta-2	16	DFTPAAQAAFQK_1302.65683	DFTPAAQAAFQK	1xLabel:13C(6)15N(2) [K12]	0.006948306	0.000556236	12.49165868	2.49E-09	pulse_chase	99.75772132	E16
Liver	P02088; P02089	Hemoglobin subunit beta-1;Hemoglobin subunit beta-2	20	DFTPAAQAAFQK_1302.65683	DFTPAAQAAFQK	1xLabel:13C(6)15N(2) [K12]	0.003188401	0.000305245	10.44538109	2.81E-08	pulse_chase	217.3964655	P0
Liver	P02088; P02089	Hemoglobin subunit beta-1;Hemoglobin subunit beta-2	14	DFTPAAQAAFQK_1302.65683	DFTPAAQAAFQK	1xLabel:13C(6)15N(2) [K12]	0.023950176	0.001328781	18.02416686	1.42E-11	pulse_chase	28.94121411	E14
Liver	P02088; P02089	Hemoglobin subunit beta-1;Hemoglobin subunit beta-2	14	GTFASLSELHCDKLHVDPENFR_2572.2249	GTFASLSELHCDKLHVDPENFR	1xCarbamidomethyl [C11]	0.003411046	0.0002271	15.0200208	1.91E-10	pulse_chase	203.2066413	E14
Liver	P02088; P02089	Hemoglobin subunit beta-1;Hemoglobin subunit beta-2	14	GTFASLSELHCDK_1472.69295	GTFASLSELHCDK	1xCarbamidomethyl [C11]; 1xLabel:13C(6)15N(2) [K13]	0.00608526	0.001233237	4.934381681	0.000272897	pulse_chase	113.9059212	E14
Liver	P02088; P02089	Hemoglobin subunit beta-1;Hemoglobin subunit beta-2	13	DFTPAAQAAFQK_1302.65683	DFTPAAQAAFQK	1xLabel:13C(6)15N(2) [K12]	0.020012259	0.001814386	11.02976917	2.75E-07	pulse_chase	34.63612956	E13
Liver	P02088; P02089	Hemoglobin subunit beta-1;Hemoglobin subunit beta-2	16	GTFASLSELHCDKLHVDPENFR_2572.2249	GTFASLSELHCDKLHVDPENFR	1xCarbamidomethyl [C11]	0.00041416	6.45E-05	6.424713629	4.91E-05	pulse_chase	1673.6222	E16
Liver	P02088; P02089	Hemoglobin subunit beta-1;Hemoglobin subunit beta-2	16	GTFASLSELHCDK_1472.69295	GTFASLSELHCDK	1xCarbamidomethyl [C11]; 1xLabel:13C(6)15N(2) [K13]	0.002152276	0.000479034	4.492947161	0.001155636	pulse_chase	322.0530974	E16
Liver	P02088; P02089	Hemoglobin subunit beta-1;Hemoglobin subunit beta-2	13	GTFASLSELHCDK_1472.69295	GTFASLSELHCDK	1xCarbamidomethyl [C11]; 1xLabel:13C(6)15N(2) [K13]	0.004397602	0.001097254	4.007825904	0.003073933	pulse_chase	157.6193619	E13
Liver	P02088; P02089	Hemoglobin subunit beta-1;Hemoglobin subunit beta-2	20	GTFASLSELHCDKLHVDPENFR_2572.2249	GTFASLSELHCDKLHVDPENFR	1xCarbamidomethyl [C11]	0.000345646	0.000148584	2.326266783	0.045021498	pulse_chase	2005.369181	P0
Liver	P02088; P02089	Hemoglobin subunit beta-1;Hemoglobin subunit beta-2	20	GTFASLSELHCDK_1472.69295	GTFASLSELHCDK	1xCarbamidomethyl [C11]; 1xLabel:13C(6)15N(2) [K13]	0.001578097	0.000165426	9.539581351	1.21E-05	pulse_chase	439.2297381	P0
Liver	P02088; P02089	Hemoglobin subunit beta-1;Hemoglobin subunit beta-2	13	GTFASLSELHCDKLHVDPENFR_2572.2249	GTFASLSELHCDKLHVDPENFR	1xCarbamidomethyl [C11]	0.001120348	0.000336673	3.327706549	0.012630743	pulse_chase	618.689287	E13
Liver	P02088	Hemoglobin subunit beta-1	14	KVITAFNDGLNHLDSLK_1901.04619	KVITAFNDGLNHLDSLK	2xLabel:13C(6)15N(2) [K1; K17]	0.018540231	0.001449835	12.78781711	1.80E-09	pulse_chase	37.38611355	E14
Liver	P02088	Hemoglobin subunit beta-1	14	LLGNMIVIVLGHHLGK_1722.03384	LLGNMIVIVLGHHLGK	1xLabel:13C(6)15N(2) [K16]	0.030043281	0.00182002	16.50711247	4.99E-11	pulse_chase	23.0716209	E14
Liver	P02088	Hemoglobin subunit beta-1	16	LLGNMIVIVLGHHLGKDFTPAAQAAFQK_3005.67283	LLGNMIVIVLGHHLGKDFTPAAQAAFQK	2xLabel:13C(6)15N(2) [K16; K28]	0.001684425	0.000253955	6.632768001	7.97E-06	pulse_chase	411.5037602	E16
Liver	P02088	Hemoglobin subunit beta-1	20	LLGNMIVIVLGHHLGKDFTPAAQAAFQK_3005.67283	LLGNMIVIVLGHHLGKDFTPAAQAAFQK	2xLabel:13C(6)15N(2) [K16; K28]	0.000612311	0.000133807	4.57608851	0.000363841	pulse_chase	1132.0177	P0
Liver	P02088	Hemoglobin subunit beta-1	14	LLGNMIVIVLGHHLGKDFTPAAQAAFQK_3021.66774	LLGNMIVIVLGHHLGKDFTPAAQAAFQK	1xOxidation [M5]; 2xLabel:13C(6)15N(2) [K16; K28]	0.014538659	0.001332559	10.91032888	1.57E-08	pulse_chase	47.67614381	E14
Liver	P02088	Hemoglobin subunit beta-1	14	LLGNMIVIVLGHHLGKDFTPAAQAAFQK_3005.67283	LLGNMIVIVLGHHLGKDFTPAAQAAFQK	2xLabel:13C(6)15N(2) [K16; K28]	0.014940277	0.001224613	12.20000078	3.45E-09	pulse_chase	46.39453463	E14
Liver	P02088	Hemoglobin subunit beta-1	20	LLVVYPWTQRYFDSFGDLSSASAIMGNAK_3254.63096	LLVVYPWTQRYFDSFGDLSSASAIMGNAK	1xLabel:13C(6)15N(2) [K29]; 1xLabel:13C(6)15N(4) [R10]	0.001763325	0.000223131	7.90263305	1.00E-06	pulse_chase	393.091026	P0
Liver	P02088	Hemoglobin subunit beta-1	14	LLVVYPWTQRYFDSFGDLSSASAIMGNAK_3270.62588	LLVVYPWTQRYFDSFGDLSSASAIMGNAK	1xOxidation [M25]; 1xLabel:13C(6)15N(2) [K29]; 1xLabel:13C(6)15N(4) [R10]	0.006429929	0.001016852	6.32336449	1.37E-05	pulse_chase	107.8001345	E14
Liver	P02088	Hemoglobin subunit beta-1	14	LLVVYPWTQRYFDSFGDLSSASAIMGNAK_3254.63096	LLVVYPWTQRYFDSFGDLSSASAIMGNAK	1xLabel:13C(6)15N(2) [K29]; 1xLabel:13C(6)15N(4) [R10]	0.008034478	0.001090874	7.365178031	2.35E-06	pulse_chase	86.27158627	E14
Liver	P02088	Hemoglobin subunit beta-1	14	VITAFNDGLNHLDSLKGTFASLSELHCDK_3202.58374	VITAFNDGLNHLDSLKGTFASLSELHCDK	1xCarbamidomethyl [C27]	0.014612991	0.001613159	9.058619311	1.81E-07	pulse_chase	47.43362749	E14
Liver	P02088	Hemoglobin subunit beta-1	16	YFDSFGDLSSASAIMGNAK_2004.90988	YFDSFGDLSSASAIMGNAK	1xOxidation [M15]; 1xLabel:13C(6)15N(2) [K19]	0.006325359	0.000629077	10.05498069	4.65E-08	pulse_chase	109.5822666	E16
Liver	P02088	Hemoglobin subunit beta-1	16	YFDSFGDLSSASAIMGNAK_1988.91497	YFDSFGDLSSASAIMGNAK	1xLabel:13C(6)15N(2) [K19]	0.007212609	0.000598088	12.05944592	4.04E-09	pulse_chase	96.10213902	E16
Liver	P02088	Hemoglobin subunit beta-1	20	YFDSFGDLSSASAIMGNAK_1988.91497	YFDSFGDLSSASAIMGNAK	1xLabel:13C(6)15N(2) [K19]	0.003614182	0.000345685	10.45512394	2.77E-08	pulse_chase	191.785339	P0
Liver	P02088	Hemoglobin subunit beta-1	14	YFDSFGDLSSASAIMGNAK_2004.90988	YFDSFGDLSSASAIMGNAK	1xOxidation [M15]; 1xLabel:13C(6)15N(2) [K19]	0.02497683	0.002303179	10.84450165	1.70E-08	pulse_chase	27.75160787	E14
Liver	P02088	Hemoglobin subunit beta-1	14	YFDSFGDLSSASAIMGNAK_1988.91497	YFDSFGDLSSASAIMGNAK	1xLabel:13C(6)15N(2) [K19]	0.028678587	0.001722464	16.6497477	4.41E-11	pulse_chase	24.16950267	E14
Liver	P02088	Hemoglobin subunit beta-1	16	YFDSFGDLSSASAIMGNAKVK_2224.09254	YFDSFGDLSSASAIMGNAKVK	2xLabel:13C(6)15N(2) [K19; K21]	0.003194526	0.000332891	9.596314394	8.57E-08	pulse_chase	216.9796614	E16
Liver	P02088	Hemoglobin subunit beta-1	14	YFDSFGDLSSASAIMGNAKVK_2240.08746	YFDSFGDLSSASAIMGNAKVK	1xOxidation [M15]; 2xLabel:13C(6)15N(2) [K19; K21]	0.010822737	0.001404761	7.704326691	1.36E-06	pulse_chase	64.0454615	E14
Liver	P02088	Hemoglobin subunit beta-1	14	YFDSFGDLSSASAIMGNAKVK_2224.09254	YFDSFGDLSSASAIMGNAKVK	2xLabel:13C(6)15N(2) [K19; K21]	0.018468437	0.001478111	12.49462064	2.48E-09	pulse_chase	37.53144854	E14
Liver	P02088	Hemoglobin subunit beta-1	16	KVITAFNDGLNHLDSLK_1901.04619	KVITAFNDGLNHLDSLK	2xLabel:13C(6)15N(2) [K1; K17]	0.00252655	0.000301106	8.390901166	7.83E-07	pulse_chase	274.3453081	E16
Liver	P02088	Hemoglobin subunit beta-1	13	LLGNMIVIVLGHHLGKDFTPAAQAAFQK_3005.67283	LLGNMIVIVLGHHLGKDFTPAAQAAFQK	2xLabel:13C(6)15N(2) [K16; K28]	0.006627377	0.001467527	4.516015622	0.000484129	pulse_chase	104.5884683	E13
Liver	P02088	Hemoglobin subunit beta-1	13	LLVVYPWTQRYFDSFGDLSSASAIMGNAK_3254.63096	LLVVYPWTQRYFDSFGDLSSASAIMGNAK	1xLabel:13C(6)15N(2) [K29]; 1xLabel:13C(6)15N(4) [R10]	0.0036884	0.000434143	8.495822683	6.75E-07	pulse_chase	187.9262274	E13
Liver	P02088	Hemoglobin subunit beta-1	13	YFDSFGDLSSASAIMGNAK_2004.90988	YFDSFGDLSSASAIMGNAK	1xOxidation [M15]; 1xLabel:13C(6)15N(2) [K19]	0.014047423	0.002656756	5.287433869	0.000114759	pulse_chase	49.34337055	E13
Liver	P02088	Hemoglobin subunit beta-1	13	YFDSFGDLSSASAIMGNAK_1988.91497	YFDSFGDLSSASAIMGNAK	1xLabel:13C(6)15N(2) [K19]	0.015854686	0.003062807	5.176521908	0.000140494	pulse_chase	43.71875889	E13
Liver	P02088	Hemoglobin subunit beta-1	20	YFDSFGDLSSASAIMGNAK_2004.90988	YFDSFGDLSSASAIMGNAK	1xOxidation [M15]; 1xLabel:13C(6)15N(2) [K19]	0.003011809	0.000331373	9.088889089	3.01E-07	pulse_chase	230.1431309	P0
Liver	P02088	Hemoglobin subunit beta-1	20	YFDSFGDLSSASAIMGNAKVK_2224.09254	YFDSFGDLSSASAIMGNAKVK	2xLabel:13C(6)15N(2) [K19; K21]	0.002006541	0.000315905	6.351725848	1.79E-05	pulse_chase	345.4437846	P0
Liver	P02088	Hemoglobin subunit beta-1	14	LLGNMIVIVLGHHLGK_1730.01456	LLGNMIVIVLGHHLGK	1xOxidation [M5]	0.015489426	0.00265712	5.829404507	5.88E-05	pulse_chase	44.74970116	E14
Liver	P02088	Hemoglobin subunit beta-1	13	LLVVYPWTQRYFDSFGDLSSASAIMGNAK_3270.62588	LLVVYPWTQRYFDSFGDLSSASAIMGNAK	1xOxidation [M25]; 1xLabel:13C(6)15N(2) [K29]; 1xLabel:13C(6)15N(4) [R10]	0.004187663	0.001137914	3.680121777	0.002773212	pulse_chase	165.5212531	E13
Liver	P02088	Hemoglobin subunit beta-1	16	LLVVYPWTQRYFDSFGDLSSASAIMGNAK_3270.62588	LLVVYPWTQRYFDSFGDLSSASAIMGNAK	1xOxidation [M25]; 1xLabel:13C(6)15N(2) [K29]; 1xLabel:13C(6)15N(4) [R10]	0.002809157	0.000784866	3.579153258	0.003363358	pulse_chase	246.7455787	E16
Liver	P02088	Hemoglobin subunit beta-1	20	KVITAFNDGLNHLDSLK_1901.04619	KVITAFNDGLNHLDSLK	2xLabel:13C(6)15N(2) [K1; K17]	0.001343997	0.000137959	9.74198424	4.75E-07	pulse_chase	515.7356502	P0
Liver	P02088	Hemoglobin subunit beta-1	20	LLVVYPWTQRYFDSFGDLSSASAIMGNAK_3270.62588	LLVVYPWTQRYFDSFGDLSSASAIMGNAK	1xOxidation [M25]; 1xLabel:13C(6)15N(2) [K29]; 1xLabel:13C(6)15N(4) [R10]	0.002298937	0.001002348	2.293551177	0.040669438	pulse_chase	301.5076664	P0
Liver	P02088	Hemoglobin subunit beta-1	13	YFDSFGDLSSASAIMGNAKVK_2224.09254	YFDSFGDLSSASAIMGNAKVK	2xLabel:13C(6)15N(2) [K19; K21]	0.011236119	0.00191151	5.878137825	7.50E-05	pulse_chase	61.68920116	E13
Liver	P02088	Hemoglobin subunit beta-1	13	KVITAFNDGLNHLDSLK_1901.04619	KVITAFNDGLNHLDSLK	2xLabel:13C(6)15N(2) [K1; K17]	0.011125711	0.001987293	5.598425106	0.000160689	pulse_chase	62.30138131	E13
Liver	P02088	Hemoglobin subunit beta-1	16	LLGNMIVIVLGHHLGK_1722.03384	LLGNMIVIVLGHHLGK	1xLabel:13C(6)15N(2) [K16]	0.007263787	0.000656798	11.05938711	2.68E-07	pulse_chase	95.42504758	E16
Liver	P02088	Hemoglobin subunit beta-1	16	VITAFNDGLNHLDSLKGTFASLSELHCDK_3202.58374	VITAFNDGLNHLDSLKGTFASLSELHCDK	1xCarbamidomethyl [C27]	0.002604095	0.000286166	9.099930766	1.88E-06	pulse_chase	266.1758892	E16
Liver	P02088	Hemoglobin subunit beta-1	13	LLGNMIVIVLGHHLGK_1722.03384	LLGNMIVIVLGHHLGK	1xLabel:13C(6)15N(2) [K16]	0.024658983	0.001814754	13.58805439	9.01E-08	pulse_chase	28.10931776	E13
Liver	P02088	Hemoglobin subunit beta-1	20	LLGNMIVIVLGHHLGK_1722.03384	LLGNMIVIVLGHHLGK	1xLabel:13C(6)15N(2) [K16]	0.002474478	0.00036422	6.793902574	4.78E-05	pulse_chase	280.1184958	P0
Liver	P02088	Hemoglobin subunit beta-1	13	LLGNMIVIVLGHHLGKDFTPAAQAAFQK_3021.66774	LLGNMIVIVLGHHLGKDFTPAAQAAFQK	1xOxidation [M5]; 2xLabel:13C(6)15N(2) [K16; K28]	0.009351644	0.001522825	6.140985965	0.000109613	pulse_chase	74.12035248	E13
Liver	P02088	Hemoglobin subunit beta-1	13	VITAFNDGLNHLDSLK_1756.92282	VITAFNDGLNHLDSLK		0.000922113	0.000216158	4.265922654	0.001647561	pulse_chase	751.6945161	E13
Liver	P02088	Hemoglobin subunit beta-1	13	VITAFNDGLNHLDSLKGTFASLSELHCDK_3202.58374	VITAFNDGLNHLDSLKGTFASLSELHCDK	1xCarbamidomethyl [C27]	0.012859805	0.001933861	6.649809313	5.71E-05	pulse_chase	53.90028833	E13
Liver	P02088	Hemoglobin subunit beta-1	16	VITAFNDGLNHLDSLK_1756.92282	VITAFNDGLNHLDSLK		0.000790959	0.000194806	4.060250927	0.002840877	pulse_chase	876.3373777	E16
Liver	P02088	Hemoglobin subunit beta-1	13	LLGNMIVIVLGHHLGK_1730.01456	LLGNMIVIVLGHHLGK	1xOxidation [M5]	0.013914705	0.00178588	7.791512647	5.28E-05	pulse_chase	49.81400508	E13
Liver	P02088	Hemoglobin subunit beta-1	20	LLGNMIVIVLGHHLGKDFTPAAQAAFQK_3021.66774	LLGNMIVIVLGHHLGKDFTPAAQAAFQK	1xOxidation [M5]; 2xLabel:13C(6)15N(2) [K16; K28]	0.002278778	0.00058173	3.917243706	0.004435571	pulse_chase	304.1749006	P0
Liver	P02088	Hemoglobin subunit beta-1	14	VITAFNDGLNHLDSLK_1756.92282	VITAFNDGLNHLDSLK		0.000671677	0.000237843	2.824035361	0.025624473	pulse_chase	1031.965578	E14
Liver	P02088	Hemoglobin subunit beta-1	20	VITAFNDGLNHLDSLKGTFASLSELHCDK_3202.58374	VITAFNDGLNHLDSLKGTFASLSELHCDK	1xCarbamidomethyl [C27]	0.001359904	0.00032252	4.216489806	0.003953778	pulse_chase	509.7029372	P0
Liver	P02104	Hemoglobin subunit epsilon-Y2	13	FFDSFGNLSSASAIMGNPR_2017.94364	FFDSFGNLSSASAIMGNPR		0.000373882	9.80E-05	3.8137277	0.002874162	pulse_chase	1853.917724	E13
Liver	P02104	Hemoglobin subunit epsilon-Y2	14	FFDSFGNLSSASAIMGNPR_2017.94364	FFDSFGNLSSASAIMGNPR		0.000385087	7.64E-05	5.042746294	0.000376338	pulse_chase	1799.975837	E14
Liver	P02104	Hemoglobin subunit epsilon-Y2	20	VNVEEVGGEALGR_1328.68047	VNVEEVGGEALGR		0.000697487	0.000102283	6.819198896	4.63E-05	pulse_chase	993.7777367	P0
Liver	P02104	Hemoglobin subunit epsilon-Y2	16	FFDSFGNLSSASAIMGNPRVK_2245.10701	FFDSFGNLSSASAIMGNPRVK		0.009094712	0.001261939	7.206932459	5.05E-05	pulse_chase	76.21431187	E16
Liver	P02104	Hemoglobin subunit epsilon-Y2	13	LVAGVATALSHKYH_1466.81142	LVAGVATALSHKYH		0.008016203	0.002266286	3.537154728	0.006342345	pulse_chase	86.46826389	E13
Liver	P02104	Hemoglobin subunit epsilon-Y2	14	TLINGLWSKVNVEEVGGEALGR_2341.25103	TLINGLWSKVNVEEVGGEALGR		0.000691329	0.000281831	2.45298931	0.039750978	pulse_chase	1002.630588	E14
Liver	P02104	Hemoglobin subunit epsilon-Y2	14	FFDSFGNLSSASAIMGNPR_2033.93855	FFDSFGNLSSASAIMGNPR	1xOxidation [M15]	0.001109692	0.000272053	4.078949168	0.004695903	pulse_chase	624.6301528	E14
Liver	P02104	Hemoglobin subunit epsilon-Y2	20	LVAGVATALSHKYH_1466.81142	LVAGVATALSHKYH		0.015735	0.003924263	4.0096706	0.005126454	pulse_chase	44.05129818	P0
Lung	P01942	Hemoglobin subunit alpha	20	FLASVSTVLTSKYR_1571.87917	FLASVSTVLTSKYR		0.000143694	3.06E-05	4.693120317	0.000657426	pulse_chase	4823.761588	P0
Lung	P01942	Hemoglobin subunit alpha	13	LLSHCLLVTLASHHPADFTPAVHASLDK_3058.60223	LLSHCLLVTLASHHPADFTPAVHASLDK	1xCarbamidomethyl [C5]; 1xLabel:13C(6)15N(2) [K28]	0.004978387	0.001764054	2.822128834	0.016604318	pulse_chase	139.2312675	E13
Lung	P01942	Hemoglobin subunit alpha	14	LLSHCLLVTLASHHPADFTPAVHASLDK_3058.60223	LLSHCLLVTLASHHPADFTPAVHASLDK	1xCarbamidomethyl [C5]; 1xLabel:13C(6)15N(2) [K28]	0.008446915	0.00357111	2.365347328	0.03745847	pulse_chase	82.05920731	E14
Lung	P01942	Hemoglobin subunit alpha	16	LLSHCLLVTLASHHPADFTPAVHASLDK_3058.60223	LLSHCLLVTLASHHPADFTPAVHASLDK	1xCarbamidomethyl [C5]; 1xLabel:13C(6)15N(2) [K28]	0.001634311	0.000561321	2.911541673	0.014149951	pulse_chase	424.1219959	E16
Lung	P01942	Hemoglobin subunit alpha	20	LLSHCLLVTLASHHPADFTPAVHASLDK_3058.60223	LLSHCLLVTLASHHPADFTPAVHASLDK	1xCarbamidomethyl [C5]; 1xLabel:13C(6)15N(2) [K28]	0.000582817	0.00013662	4.265960764	0.001329645	pulse_chase	1189.304767	P0
Lung	P01942	Hemoglobin subunit alpha	13	LLSHCLLVTLASHHPADFTPAVHASLDKFLASVSTVLTSK_4284.28492	LLSHCLLVTLASHHPADFTPAVHASLDKFLASVSTVLTSK	1xCarbamidomethyl [C5]	0.021109472	0.008671361	2.434389688	0.033150781	pulse_chase	32.83583664	E13
Lung	P01942	Hemoglobin subunit alpha	14	LLSHCLLVTLASHHPADFTPAVHASLDKFLASVSTVLTSK_4284.28492	LLSHCLLVTLASHHPADFTPAVHASLDKFLASVSTVLTSK	1xCarbamidomethyl [C5]	0.01718283	0.007116191	2.414610519	0.034333033	pulse_chase	40.33952451	E14
Lung	P01942	Hemoglobin subunit alpha	16	LLSHCLLVTLASHHPADFTPAVHASLDKFLASVSTVLTSK_4284.28492	LLSHCLLVTLASHHPADFTPAVHASLDKFLASVSTVLTSK	1xCarbamidomethyl [C5]	0.013788744	0.004570674	3.016785895	0.011722848	pulse_chase	50.26905871	E16
Lung	P01942	Hemoglobin subunit alpha	14	MFASFPTTK_1029.50738	MFASFPTTK		0.003858866	0.000739974	5.214863727	0.000287783	pulse_chase	179.6245807	E14
Lung	P01942	Hemoglobin subunit alpha	16	MFASFPTTK_1029.50738	MFASFPTTK		0.003617798	0.000340848	10.61410991	4.06E-07	pulse_chase	191.5936842	E16
Lung	P01942	Hemoglobin subunit alpha	20	MFASFPTTK_1029.50738	MFASFPTTK		0.001594281	0.000231679	6.881429305	2.65E-05	pulse_chase	434.7710394	P0
Lung	P01942	Hemoglobin subunit alpha	13	MFASFPTTKTYFPHFDVSHGSAQVK_2846.36066	MFASFPTTKTYFPHFDVSHGSAQVK	1xOxidation [M1]	0.051326788	0.022365465	2.294912666	0.042409739	pulse_chase	13.50458903	E13
Lung	P01942	Hemoglobin subunit alpha	14	MFASFPTTKTYFPHFDVSHGSAQVK_2830.36575	MFASFPTTKTYFPHFDVSHGSAQVK		0.003382464	0.000913964	3.700873278	0.003496284	pulse_chase	204.9237642	E14
Lung	P01942	Hemoglobin subunit alpha	20	MFASFPTTKTYFPHFDVSHGSAQVK_2846.36066	MFASFPTTKTYFPHFDVSHGSAQVK	1xOxidation [M1]	0.032563986	0.014302254	2.276842986	0.043778282	pulse_chase	21.285698	P0
Lung	P01942	Hemoglobin subunit alpha	14	SALSDLHAHKLR_1347.74916	SALSDLHAHKLR		0.019347807	0.00557687	3.469295047	0.005246483	pulse_chase	35.82561995	E14
Lung	P01942	Hemoglobin subunit alpha	14	TYFPHFDVSHGSAQVK_1827.89041	TYFPHFDVSHGSAQVK	1xLabel:13C(6)15N(2) [K16]	0.003692687	0.000351243	10.51320044	4.47E-07	pulse_chase	187.7080786	E14
Lung	P01942	Hemoglobin subunit alpha	16	TYFPHFDVSHGSAQVK_1827.89041	TYFPHFDVSHGSAQVK	1xLabel:13C(6)15N(2) [K16]	0.002436874	0.000643906	3.784517165	0.003023308	pulse_chase	284.4411552	E16
Lung	P01942	Hemoglobin subunit alpha	20	TYFPHFDVSHGSAQVK_1827.89041	TYFPHFDVSHGSAQVK	1xLabel:13C(6)15N(2) [K16]	0.000214612	5.51E-05	3.892268839	0.002509759	pulse_chase	3229.770849	P0
Lung	P01942	Hemoglobin subunit alpha	14	TYFPHFDVSHGSAQVKGHGK_2215.10141	TYFPHFDVSHGSAQVKGHGK	2xLabel:13C(6)15N(2) [K16; K20]	0.001403397	0.000306721	4.575489197	0.000796194	pulse_chase	493.90656	E14
Lung	P01942	Hemoglobin subunit alpha	16	TYFPHFDVSHGSAQVKGHGK_2215.10141	TYFPHFDVSHGSAQVKGHGK	2xLabel:13C(6)15N(2) [K16; K20]	0.000769524	0.000258492	2.976978385	0.012587323	pulse_chase	900.7477892	E16
Lung	P01942	Hemoglobin subunit alpha	20	TYFPHFDVSHGSAQVKGHGK_2215.10141	TYFPHFDVSHGSAQVKGHGK	2xLabel:13C(6)15N(2) [K16; K20]	6.51E-05	1.95E-05	3.328612206	0.006727783	pulse_chase	10653.50568	P0
Lung	P01942	Hemoglobin subunit alpha	14	VLSGEDKSNIK_1205.67069	VLSGEDKSNIK	2xLabel:13C(6)15N(2) [K7; K11]	0.003322953	0.000565881	5.872173151	0.000107369	pulse_chase	208.5937644	E14
Lung	P01942	Hemoglobin subunit alpha	16	VLSGEDKSNIK_1205.67069	VLSGEDKSNIK	2xLabel:13C(6)15N(2) [K7; K11]	0.001293732	0.000400847	3.227493837	0.008051031	pulse_chase	535.7733157	E16
Lung	P01942	Hemoglobin subunit alpha	20	VLSGEDKSNIK_1205.67069	VLSGEDKSNIK	2xLabel:13C(6)15N(2) [K7; K11]	0.000322609	0.000100181	3.220257057	0.008155338	pulse_chase	2148.570089	P0
Lung	P01942	Hemoglobin subunit alpha	16	FLASVSTVLTSK_1252.71473	FLASVSTVLTSK		0.002624977	0.000721013	3.640678179	0.004531696	pulse_chase	264.0584172	E16
Lung	P01942	Hemoglobin subunit alpha	20	FLASVSTVLTSK_1252.71473	FLASVSTVLTSK		0.000575711	0.000200337	2.873717894	0.01656287	pulse_chase	1203.984689	P0
Lung	P01942	Hemoglobin subunit alpha	13	SALSDLHAHKLR_1347.74916	SALSDLHAHKLR		0.021667293	0.008548738	2.534560415	0.029638277	pulse_chase	31.99048429	E13
Lung	P01942	Hemoglobin subunit alpha	20	YGAEALER_908.44722	YGAEALER		0.01017008	0.002871336	3.541932642	0.00533953	pulse_chase	68.15552564	P0
Lung	P01942	Hemoglobin subunit alpha	16	ALSDLHAHKLR_1260.71713	ALSDLHAHKLR		0.023058228	0.003933344	5.862245709	0.000240069	pulse_chase	30.06073103	E16
Lung	P01942	Hemoglobin subunit alpha	14	LSDLHAHKLR_1189.68002	LSDLHAHKLR		0.018446409	0.005770729	3.19654751	0.010891485	pulse_chase	37.57626623	E14
Lung	P01942	Hemoglobin subunit alpha	20	LSDLHAHKLR_1189.68002	LSDLHAHKLR		0.006651392	0.001541853	4.31389376	0.001950533	pulse_chase	104.2108428	P0
Lung	P01942	Hemoglobin subunit alpha	16	MFASFPTTKTYFPHFDVSHGSAQVK_2846.36066	MFASFPTTKTYFPHFDVSHGSAQVK	1xOxidation [M1]	0.063533276	0.024306147	2.613876923	0.028091587	pulse_chase	10.90998642	E16
Lung	P01942	Hemoglobin subunit alpha	20	MFASFPTTKTYFPHFDVSHGSAQVK_2830.36575	MFASFPTTKTYFPHFDVSHGSAQVK		0.000450178	0.000176551	2.54984588	0.031202634	pulse_chase	1539.716967	P0
Lung	P01942	Hemoglobin subunit alpha	20	MVLSGEDKSNIK_1320.68278	MVLSGEDKSNIK		0.005696292	0.001784749	3.191649601	0.010977458	pulse_chase	121.6839205	P0
Lung	P01942	Hemoglobin subunit alpha	14	SDLHAHKLR_1076.59595	SDLHAHKLR		0.060456888	0.019156264	3.155985295	0.011625052	pulse_chase	11.46514821	E14
Lung	P01942	Hemoglobin subunit alpha	13	TYFPHFDVSHGSAQVK_1827.89041	TYFPHFDVSHGSAQVK	1xLabel:13C(6)15N(2) [K16]	0.004083168	0.001495991	2.729406534	0.02324711	pulse_chase	169.7572145	E13
Lung	P01942	Hemoglobin subunit alpha	16	SALSDLHAHKLR_1347.74916	SALSDLHAHKLR		0.008878733	0.00161932	5.483000919	0.000585377	pulse_chase	78.06825686	E16
Lung	P01942	Hemoglobin subunit alpha	14	VDPVNFKLLSHCLLVTLASHHPADFTPAVHASLDK_3850.01087	VDPVNFKLLSHCLLVTLASHHPADFTPAVHASLDK	1xCarbamidomethyl [C12]	0.089092374	0.02124408	4.193750727	0.003022218	pulse_chase	7.780095518	E14
Lung	P01942	Hemoglobin subunit alpha	20	ALSDLHAHKLR_1260.71713	ALSDLHAHKLR		0.012083219	0.003284133	3.679272095	0.00786724	pulse_chase	57.36444618	P0
Lung	P01942	Hemoglobin subunit alpha	16	FLASVSTVLTSKYR_1571.87917	FLASVSTVLTSKYR		0.000254509	0.000102903	2.473285658	0.042627294	pulse_chase	2723.473545	E16
Lung	P01942	Hemoglobin subunit alpha	16	MFASFPTTKTYFPHFDVSHGSAQVK_2830.36575	MFASFPTTKTYFPHFDVSHGSAQVK		0.001080889	0.000117069	9.232889438	3.61E-05	pulse_chase	641.2749929	E16
Lung	P01942	Hemoglobin subunit alpha	16	MVLSGEDKSNIK_1320.68278	MVLSGEDKSNIK		0.029979021	0.007485846	4.004760441	0.005158568	pulse_chase	23.12107482	E16
Lung	P01942	Hemoglobin subunit alpha	20	VDPVNFKLLSHCLLVTLASHHPADFTPAVHASLDK_3850.01087	VDPVNFKLLSHCLLVTLASHHPADFTPAVHASLDK	1xCarbamidomethyl [C12]	0.035855044	0.00991154	3.617504735	0.008538485	pulse_chase	19.33192943	P0
Lung	P02088	Hemoglobin subunit beta-1	14	LLGNMIVIVLGHHLGKDFTPAAQAAFQK_2989.64443	LLGNMIVIVLGHHLGKDFTPAAQAAFQK		0.006486586	0.001697161	3.822022112	0.002833216	pulse_chase	106.8585524	E14
Lung	P02088	Hemoglobin subunit beta-1	14	LLVVYPWTQRYFDSFGDLSSASAIMGNAK_3254.63096	LLVVYPWTQRYFDSFGDLSSASAIMGNAK	1xLabel:13C(6)15N(2) [K29]; 1xLabel:13C(6)15N(4) [R10]	0.036602824	0.015163149	2.413932842	0.034374258	pulse_chase	18.93698628	E14
Lung	P02088	Hemoglobin subunit beta-1	16	LLVVYPWTQRYFDSFGDLSSASAIMGNAK_3252.60341	LLVVYPWTQRYFDSFGDLSSASAIMGNAK	1xOxidation [M25]	0.03480841	0.013280559	2.621004971	0.023785944	pulse_chase	19.91321004	E16
Lung	P02088	Hemoglobin subunit beta-1	16	LLVVYPWTQRYFDSFGDLSSASAIMGNAK_3254.63096	LLVVYPWTQRYFDSFGDLSSASAIMGNAK	1xLabel:13C(6)15N(2) [K29]; 1xLabel:13C(6)15N(4) [R10]	0.023844959	0.006364537	3.746535034	0.003229301	pulse_chase	29.06891835	E16
Lung	P02088	Hemoglobin subunit beta-1	20	LLVVYPWTQRYFDSFGDLSSASAIMGNAK_3252.60341	LLVVYPWTQRYFDSFGDLSSASAIMGNAK	1xOxidation [M25]	0.03263579	0.012232378	2.667984082	0.021872613	pulse_chase	21.23886606	P0
Lung	P02088	Hemoglobin subunit beta-1	20	LLVVYPWTQRYFDSFGDLSSASAIMGNAK_3254.63096	LLVVYPWTQRYFDSFGDLSSASAIMGNAK	1xLabel:13C(6)15N(2) [K29]; 1xLabel:13C(6)15N(4) [R10]	0.011969335	0.002719746	4.400901672	0.001061609	pulse_chase	57.9102495	P0
Lung	P02088	Hemoglobin subunit beta-1	16	VITAFNDGLNHLDSLKGTFASLSELHCDK_3202.58374	VITAFNDGLNHLDSLKGTFASLSELHCDK	1xCarbamidomethyl [C27]	0.017925693	0.00465765	3.848656343	0.00270577	pulse_chase	38.66780488	E16
Lung	P02088	Hemoglobin subunit beta-1	20	VITAFNDGLNHLDSLKGTFASLSELHCDK_3202.58374	VITAFNDGLNHLDSLKGTFASLSELHCDK	1xCarbamidomethyl [C27]	0.023381915	0.003377961	6.921902056	2.51E-05	pulse_chase	29.64458518	P0
Lung	P02088	Hemoglobin subunit beta-1	14	YFDSFGDLSSASAIMGNAK_1980.90077	YFDSFGDLSSASAIMGNAK		0.003972234	0.000298542	13.30543764	4.00E-08	pulse_chase	174.498073	E14
Lung	P02088	Hemoglobin subunit beta-1	16	YFDSFGDLSSASAIMGNAK_1980.90077	YFDSFGDLSSASAIMGNAK		0.002417432	0.000613077	3.943110634	0.002299721	pulse_chase	286.7287408	E16
Lung	P02088	Hemoglobin subunit beta-1	20	YFDSFGDLSSASAIMGNAK_1980.90077	YFDSFGDLSSASAIMGNAK		0.000967161	0.000399756	2.419378469	0.034044343	pulse_chase	716.6822511	P0
Lung	P02088	Hemoglobin subunit beta-1	16	KVITAFNDGLNHLDSLK_1885.01779	KVITAFNDGLNHLDSLK		0.001290013	0.000375343	3.436887218	0.006364544	pulse_chase	537.3179167	E16
Lung	P02088	Hemoglobin subunit beta-1	20	KVITAFNDGLNHLDSLK_1885.01779	KVITAFNDGLNHLDSLK		0.000494014	0.000125853	3.925314343	0.002841747	pulse_chase	1403.091578	P0
Lung	P02088	Hemoglobin subunit beta-1	16	LLGNMIVIVLGHHLGKDFTPAAQAAFQK_2989.64443	LLGNMIVIVLGHHLGKDFTPAAQAAFQK		0.001150463	0.000337733	3.406429843	0.006698326	pulse_chase	602.493983	E16
Lung	P02088	Hemoglobin subunit beta-1	20	LLGNMIVIVLGHHLGKDFTPAAQAAFQK_2989.64443	LLGNMIVIVLGHHLGKDFTPAAQAAFQK		0.000995119	0.000296387	3.357499983	0.007272876	pulse_chase	696.5469041	P0
Lung	P02088	Hemoglobin subunit beta-1	14	LLGNMIVIVLGHHLGKDFTPAAQAAFQK_3021.66774	LLGNMIVIVLGHHLGKDFTPAAQAAFQK	1xOxidation [M5]; 2xLabel:13C(6)15N(2) [K16; K28]	0.016453641	0.005395627	3.04944033	0.015834494	pulse_chase	42.1272816	E14
Lung	P02088	Hemoglobin subunit beta-1	14	VITAFNDGLNHLDSLK_1756.92282	VITAFNDGLNHLDSLK		0.002635724	0.000793407	3.3220316	0.010508251	pulse_chase	262.9816763	E14
Lung	P02088	Hemoglobin subunit beta-1	16	LLGNMIVIVLGHHLGK_1730.01456	LLGNMIVIVLGHHLGK	1xOxidation [M5]	0.027724561	0.009120019	3.039967509	0.018847781	pulse_chase	25.00119609	E16
Lung	P02088	Hemoglobin subunit beta-1	20	LLGNMIVIVLGHHLGK_1730.01456	LLGNMIVIVLGHHLGK	1xOxidation [M5]	0.030304831	0.008557238	3.541426663	0.009451757	pulse_chase	22.872498	P0
Lung	P02088	Hemoglobin subunit beta-1	20	LLGNMIVIVLGHHLGKDFTPAAQAAFQK_3021.66774	LLGNMIVIVLGHHLGKDFTPAAQAAFQK	1xOxidation [M5]; 2xLabel:13C(6)15N(2) [K16; K28]	0.002289701	0.000872298	2.624907259	0.034164571	pulse_chase	302.7238224	P0
Lung	P02088	Hemoglobin subunit beta-1	13	YFDSFGDLSSASAIMGNAK_2004.90988	YFDSFGDLSSASAIMGNAK	1xOxidation [M15]; 1xLabel:13C(6)15N(2) [K19]	0.025336365	0.006851704	3.697819349	0.007677025	pulse_chase	27.3577989	E13
Lung	P02088	Hemoglobin subunit beta-1	13	YFDSFGDLSSASAIMGNAKVK_2224.09254	YFDSFGDLSSASAIMGNAKVK	2xLabel:13C(6)15N(2) [K19; K21]	0.003891318	0.001457265	2.670287685	0.031986346	pulse_chase	178.126588	E13
Lung	P02088	Hemoglobin subunit beta-1	16	YFDSFGDLSSASAIMGNAKVK_2224.09254	YFDSFGDLSSASAIMGNAKVK	2xLabel:13C(6)15N(2) [K19; K21]	0.001275191	0.000413686	3.082506495	0.017752774	pulse_chase	543.5635115	E16
Liver	P06467	Hemoglobin subunit zeta	13	LSELHAYILR_1214.68918	LSELHAYILR		0.0250494	0.009378339	2.670984727	0.021755712	pulse_chase	27.67120919	E13
Liver	P06467	Hemoglobin subunit zeta	13	AIIMSMWEKMAAQAEPIGTETLER_2706.32995	AIIMSMWEKMAAQAEPIGTETLER		0.006062913	0.001180813	5.134525507	0.000615815	pulse_chase	114.3257666	E13
Liver	P06467	Hemoglobin subunit zeta	16	AHGFKIMTAVGDAVK_1544.82536	AHGFKIMTAVGDAVK		0.001651801	0.000469076	3.5213906	0.007829958	pulse_chase	419.6310904	E16
Liver	P06467	Hemoglobin subunit zeta	16	LSELHAYILR_1214.68918	LSELHAYILR		0.018024319	0.005327954	3.38297188	0.009599312	pulse_chase	38.45622022	E16
Liver	P06467	Hemoglobin subunit zeta	14	AIIMSMWEK_1124.54786	AIIMSMWEK	1xOxidation [M]	0.003820293	0.001342489	2.84567963	0.02484166	pulse_chase	181.4382298	E14
Liver	P06467	Hemoglobin subunit zeta	14	IMTAVGDAVK_1020.53941	IMTAVGDAVK	1xOxidation [M2]	0.03230678	0.0043815	7.373452099	0.00015284	pulse_chase	21.45516119	E14
Liver	P06467	Hemoglobin subunit zeta	13	MAAQAEPIGTETLERLFCSYPQTK_2741.32731	MAAQAEPIGTETLERLFCSYPQTK	1xCarbamidomethyl [C18]	0.024087379	0.008454002	2.849227928	0.024715748	pulse_chase	28.77636415	E13
Liver	P06467	Hemoglobin subunit zeta	14	MAAQAEPIGTETLERLFCSYPQTK_2741.32731	MAAQAEPIGTETLERLFCSYPQTK	1xCarbamidomethyl [C18]	0.050238455	0.010989056	4.571680879	0.002569	pulse_chase	13.79714352	E14
Lung	P02088; P02089	Hemoglobin subunit beta-1;Hemoglobin subunit beta-2	13	VHLTDAEK_920.49272	VHLTDAEK	1xLabel:13C(6)15N(2) [K8]	0.004835088	0.001843333	2.623014186	0.02370083	pulse_chase	143.3577311	E13
Lung	P02088; P02089	Hemoglobin subunit beta-1;Hemoglobin subunit beta-2	14	VHLTDAEK_920.49272	VHLTDAEK	1xLabel:13C(6)15N(2) [K8]	0.00616157	0.000596749	10.32522808	5.36E-07	pulse_chase	112.4952183	E14
Lung	P02088; P02089	Hemoglobin subunit beta-1;Hemoglobin subunit beta-2	16	VHLTDAEK_920.49272	VHLTDAEK	1xLabel:13C(6)15N(2) [K8]	0.002431075	0.000421388	5.769204189	0.000124799	pulse_chase	285.1196657	E16
Lung	P02088; P02089	Hemoglobin subunit beta-1;Hemoglobin subunit beta-2	20	VHLTDAEK_920.49272	VHLTDAEK	1xLabel:13C(6)15N(2) [K8]	0.000771988	0.000180043	4.287802319	0.001281862	pulse_chase	897.8725023	P0
Lung	P02088; P02089	Hemoglobin subunit beta-1;Hemoglobin subunit beta-2	16	ALAHKYH_839.45225	ALAHKYH		0.002768687	0.0003349	8.267215436	1.70E-05	pulse_chase	250.3522874	E16
Liver	P04444	Hemoglobin subunit beta-H1	16	FFDKFGNLSSALAIMGNPR_2085.05861	FFDKFGNLSSALAIMGNPR		0.000674015	0.000137132	4.915068554	0.000609307	pulse_chase	1028.385561	E16
Liver	P04444	Hemoglobin subunit beta-H1	13	VLTSLGLGVK_986.62446	VLTSLGLGVK		0.001329921	0.000160031	8.310386523	8.42E-06	pulse_chase	521.1943561	E13
Liver	P04444	Hemoglobin subunit beta-H1	13	FFDKFGNLSSALAIMGNPR_2085.05861	FFDKFGNLSSALAIMGNPR		0.000513646	8.68E-05	5.920697163	0.000223275	pulse_chase	1349.465491	E13
Lung	P06467	Hemoglobin subunit zeta	16	SLMKNER_935.46149	SLMKNER	1xAcetyl [N-Term]; 1xOxidation [M3]	0.025339933	0.008340608	3.038139781	0.01250221	pulse_chase	27.35394669	E16
Lung	P06467	Hemoglobin subunit zeta	13	AIIMSMWEK_1124.54786	AIIMSMWEK	1xOxidation [M]	0.007087607	0.001754267	4.040209544	0.002927677	pulse_chase	97.79706342	E13
Lung	P06467	Hemoglobin subunit zeta	20	AIIMSMWEK_1108.55295	AIIMSMWEK		0.009830405	0.00313444	3.136255055	0.012000179	pulse_chase	70.51054499	P0
Lung	P06467	Hemoglobin subunit zeta	13	SIDNLSSALTKLSELHAYILR_2344.28709	SIDNLSSALTKLSELHAYILR		0.047161354	0.020707508	2.277500203	0.048761411	pulse_chase	14.69735554	E13
Lung	P06467	Hemoglobin subunit zeta	16	AIIMSMWEK_1108.55295	AIIMSMWEK		0.000961891	0.000304463	3.159304765	0.013409012	pulse_chase	720.6089859	E16
Lung	P06467	Hemoglobin subunit zeta	16	IMTAVGDAVK_1004.54449	IMTAVGDAVK		0.007070758	0.001379582	5.125289169	0.001360739	pulse_chase	98.03010361	E16
Lung	P06467	Hemoglobin subunit zeta	20	IMTAVGDAVK_1004.54449	IMTAVGDAVK		0.021608732	0.001931002	11.19042427	1.01E-05	pulse_chase	32.07717922	P0
Lung	P06467	Hemoglobin subunit zeta	13	LSELHAYILRVDPVNFK_2014.11202	LSELHAYILRVDPVNFK		0.026798897	0.00791446	3.3860677	0.01166178	pulse_chase	25.86476498	E13
Lung	P06467	Hemoglobin subunit zeta	16	SIDNLSSALTKLSELHAYILR_2344.28709	SIDNLSSALTKLSELHAYILR		0.034508409	0.009346585	3.692087492	0.007735271	pulse_chase	20.08632693	E16
Lung	P02104	Hemoglobin subunit epsilon-Y2	13	LVAGVATALSHKYH_1466.81142	LVAGVATALSHKYH		0.005899075	0.00141404	4.171789022	0.002405221	pulse_chase	117.5009957	E13
Lung	P02104	Hemoglobin subunit epsilon-Y2	16	LVAGVATALSHKYH_1466.81142	LVAGVATALSHKYH		0.021214728	0.007619024	2.784441676	0.023761165	pulse_chase	32.67292372	E16
Lung	P02104	Hemoglobin subunit epsilon-Y2	16	FFDSFGNLSSASAIMGNPR_2017.94364	FFDSFGNLSSASAIMGNPR		0.001704946	0.000711436	2.396484439	0.047711972	pulse_chase	406.550856	E16
Lung	P02104	Hemoglobin subunit epsilon-Y2	16	FFDSFGNLSSASAIMGNPRVK_2245.10701	FFDSFGNLSSASAIMGNPRVK		0.014957024	0.004345482	3.441971494	0.010808265	pulse_chase	46.34258706	E16
Lung	P02104	Hemoglobin subunit epsilon-Y2	16	VNVEEVGGEALGR_1328.68047	VNVEEVGGEALGR		0.003207432	0.000695382	4.61247365	0.002447806	pulse_chase	216.1066083	E16
